# Sleep need driven oscillation of glutamate synaptic phenotype

**DOI:** 10.1101/2024.02.05.578985

**Authors:** K.E. Vogt, A. Kulkarni, R. Pandey, M. Dehnad, G. Konopka, R.W. Greene

## Abstract

Sleep loss increases AMPA-synaptic strength and number in the neocortex. However, this is only part of the synaptic sleep loss response. We report increased AMPA/NMDA EPSC ratio in frontal-cortical pyramidal neurons of layers 2-3. Silent synapses are absent, decreasing the plastic potential to convert silent NMDA to active AMPA synapses. These sleep loss changes are recovered by sleep. Sleep genes are enriched for synaptic shaping cellular components controlling glutamate synapse phenotype, overlap with autism risk genes and are primarily observed in excitatory pyramidal neurons projecting intra-telencephalically. These genes are enriched with genes controlled by the transcription factor, MEF2c and its repressor, HDAC4. Sleep genes can thus provide a framework within which motor learning and training occurs mediated by sleep-dependent oscillation of glutamate-synaptic phenotypes.
