## Supplemental Table 1 for "Sleep need driven oscillation of glutamate synaptic phenotype"

### Sheet: AMPAtoNMDA EPSC&ratio data
Mouse CS	Rm/RS	AMPA (pA)	NMDA (pA)	ratio	ratio (%)	avg ratio/cell		Mouse SD	Rm/RS	AMPA (pA)	NMDA (pA)	ratio	ratio (%)		Mouse RS	Rm/Rs	AMPA (pA)	NMDA (pA)	ratio	ratio (%)
m1	476/12.3	195	156	0.8	80			m1	195.3/13.9	43	28	0.651163	65.1163		m1	161.3/14.3	48	80	1.66667	166.667
m1	156/8.6	76	112	1.47368	147.368			m1	150.1/8.0	121	58	0.479339	47.9339		m1	217.4/12.9	80	112	1.4	140
m1	197.6/10.9	230	302	1.31304	131.304	119.558		m2	162.3/13.8	58	55	0.948276	94.8276		m1	156.3/13.8	248	240	0.967742	96.7742
m2	290.6/14.2	148	165	1.11486	111.486			m2	185.2/14.6	105	93	0.885714	88.5714		m2	609.7/9.4	56	72	1.28571	128.571
m2	520/14.8	42	34	0.809524	80.9524	96.2194		m2	331.2/12.0	53	9	0.169811	16.9811		m2	119/12.4	116	168	1.44828	144.828
m3	214.5/9.1	23	81	3.52174	352.174			m3	384.5/9.9	110	140	1.27273	127.273		m3	200/13.7	196	300	1.53061	153.061
m3	390.6/12.2	41	56	1.36585	136.585			m3	185.1/13.2	160	27	0.16875	16.875		m3	273.2/14	80	160	2	200
m3	303/10.7	144	166	1.15278	115.278	201.346		m3	156.3/8.7	102	85	0.833333	83.3333		m3	156.3/10.2	164	344	2.09756	209.756
Mean		112.375	134	1.44394	144.394	139.041		Mean		94	61.875	0.676139	67.6139		Mean		123.5	184.5	1.54957	154.957
sdev		77.7265	84.5746	0.874363	87.4363	55.2049		sdev		39.8282	42.81	0.387625	38.7625		sdev		72.2041	101.112	0.369947	36.9947
sem		27.4805	29.9016	0.309134	30.9134	31.8726		serr		14.0814	15.1356	0.137046	13.7046		serr		25.528	35.7486	0.130796	13.0796
N		8	8	8	8			N		8	8	8	8		N		8	8	8	8
Mean	CS	SD	SD-RS				NMDA/AMPA% CS	AMPA/NMDA% CS		Values SD	(AMPA/NMDA)% SD		Values RS	(AMPA/NMDA)% RS
SD	144.394	67.6139	154.957				80	125		65.1163	153.571		166.667	60		T-test p CS vs SD
SEM	87.4363	38.7625	36.9947	(1meuron/slice)			147.368	67.8571		47.9339	208.621		140	71.4286		0.0394895
N	30.9134	13.7046	13.0796	(2 slices/mouse)			131.304	76.1589		m1	181.096		96.7742	103.333
	8	8	8				avg m1	89.672		94.8276	105.455		m1	78.254
							111.486	89.697		88.5714	112.903		128.571	77.7778		T-test p SD vs RS
	AMPA NMDA comparison						80.9524	123.529		16.9811	588.889		144.828	69.0476		0.00040655
	Experiment breakdown						m2	106.613		m2	269.082		m2	73.4127
							352.174	28.3951		127.273	78.5714		153.061	65.3333		T-test p CS vs RS
	First set of experiments AMPA/NMDA Ratio						136.585	73.2143		16.875	592.593		200	50		0.759839
	CS	3 mice 8 neurons (3,3,2)					115.278	86.747		83.3333	120		209.756	47.6744
	SD	3 mice 8 neurons (4,2,2)					m3	62.7854		m3	263.721		m3	54.3359
	RS	3 mice 8 neurons (4,3,1)
	In total 18 mice 46 neurons						avg m1	89.672		m1	181.096		m1	78.254
							avg m2	106.613		m2	269.082		m2	73.4127
							avg m3	62.7854		m3	263.721		m3	54.3359

### Sheet: AMPAtoNMDA EPSCXCond stats 
Table Analyzed (GraphPad Prism, V10.2.0)	AMPA & NMDA EPSCs
Two-way RM ANOVA	Matching: Across row
Assume sphericity?	Yes
Alpha	0.05
Source of Variation	% of total variation	P value	P value summary	Significant?
sleep condition x EPSC subtype response	5.986	0.004	**	Yes
sleep condition	16.04	0.1088	ns	No
GluR subtype response	1.164	0.1075	ns	No
Subject	68.17	<0.0001	****	Yes
ANOVA table	SS	DF	MS	F (DFn, DFd)	P value
sleep condition x EPSC subtype response	17482	2	8741	F (2, 21) = 7.268	P=0.0040
sleep condition	46840	2	23420	F (2, 21) = 2.470	P=0.1088
EPSC subtype response	3400	1	3400	F (1, 21) = 2.827	P=0.1075
Subject	199097	21	9481	F (21, 21) = 7.883	P<0.0001
Residual	25255	21	1203
Difference between column means
Mean of AMPA EPSC	110
Mean of NMDA EPSC	126.8
Difference between means	-16.83
SE of difference	10.01
95% CI of difference	-37.65 to 3.986
	Test for normal distribution
	D'Agostino & Pearson test	AMPA	NMDA
	K2	2.201	4.68
	P value	0.3327	0.0963
	Passed normality test (alpha=0.05)?	Yes	Yes
	P value summary	ns	ns
	Number of values	24	24

### Sheet: AMPAtoNMDA RatioXcond stats
AMPA/NMDA EPSC Ratio
Kruskal-Wallis test (non-parametric)
P value	0.0022
Exact or approximate P value?	Approximate
P value summary	**
Do the medians vary signif. (P < 0.05)?	Yes
Number of groups	3
Kruskal-Wallis statistic	12.25
Data summary
Number of treatments (columns)	3
Number of values (total)	24
Two-stage linear step-up procedure of Benjamini, Krieger and Yekutieli	Mean rank diff.	Discovery?	q value	Individual P Value
CS vs. SD	-7.625	Yes	0.0163	0.031	A-B
CS vs. RS	4.625	No	0.0668	0.1908	A-C
SD vs. RS	12.25	Yes	0.0006	0.0005	B-C
Test details	Mean rank 1	Mean rank 2	Mean rank diff.	n1	n2
CS vs. SD	11.5	19.13	-7.625	8	8
CS vs. RS	11.5	6.875	4.625	8	8
SD vs. RS	19.13	6.875	12.25	8	8

### Sheet: AMPAtoNMDA failure rate data
Raw data											CS						SD 6h						SD4 RS4
	FR -90 mV	FR +50 mV	SEM -90 mV	SEM +50 mV						Individ Exp.	Rm/RS	FR-90	FR+50	FRE+50 adj	NMDA/ AMPA FR			Rm/RS	AMPA FR	NMDA FR	FR+50adj	NMDA / AMPA FR			Rm/RS	FR-90	FR+50	FR+50adj	NMDA / AMPA FR
CS	34.3	9.3	7.3	2.8		T-test p	0.0132006			M1	151/13	21.4286	10	7.69231	0.358974		M1	277/8.3	19.3548	37.931	29.1777	1.50752		M1	135/14.5	33.3333	1	0.769231	0.0230769
SD 6h	19.1	21.4	4.5	4		T-test p	0.629831			M1	114/8.2	3.33333	1	0.769231	0.230769		M1	294/13.1	46.6667	32.2581	24.8139	0.531726		M1	119/10.1	25	5.55556	4.2735	0.17094
SD 4h RS 4h	24.7	4.4	3.9	3.2		T-test p	0.002			M1	312/10.3	35.2941	23.3333	17.9487	0.508547		M2	416/9.9	6.45161	16.6667	12.8205	1.98718		M1	490/14.0	30	6.25	4.80769	0.160256
										M2	543/14.8	55	7.31707	5.62852	0.102337		M2	139/13.5	19.3548	18.5185	14.245	0.735992		M1	128/8.3	23.3333	2.43902	1.87617	0.0804074
Normalized to FR +50				Second set of experiments failure rate comparison						M2	172/12	16.6667	2.5	1.92308	0.115385		M2	454/14.7	12.9032	3.22581	2.48139	0.192308		M2	172/9.3	13.3333	10	7.69231	0.576923
CS	3.68817	1		CS	3 mice 7 neurons (3,2,2)					M3	403/8.9	54.8387	6.45161	4.96278	0.0904977		M3	263/14.2	12.9032	25.8065	19.8511	1.53846		M2	357/13.8	12.9032	1	0.769231	0.0596154
SD 6h	0.892523	1		SD	3 mice 7 neurons (2,3,2)					M3	185/14.2	53.5714	16.129	12.4069	0.231596		M3	312/12.0	16.129	15.625	12.0192	0.745192		M3	128/12.8	46.6667	6.66667	5.12821	0.10989
SD 4h RS 4h	5.61364	1		RS	3 mice 8 neurons (3,3,1)																			M3	185/14.1	13.333	0.0333	0.0256154	0.0019212
										avg		34.3047	9.53301	7.33308	0.234015				19.1091	21.4331	16.487	1.03405				26.3671	4.70161	3.61662	0.16873
Normalized to FR -90
CS	1	0.271137
SD 6h	1	1.12042								Avg M1		20.0187	11.4444	8.80342	0.366097				33.0108	35.0945	26.9958	1.01962				27.9167	3.81114	2.93165	0.10867
SD 4h RS 4h	1	0.178138								AvgM2		45.1471	15.3252	11.7886	0.305442				12.9032	12.8037	9.84897	0.971827				13.1183	5.5	4.23077	0.318269
										Avg M3		35.7527	4.47581	3.44293	0.102941				14.5161	20.7157	15.9352	1.14183				29.7849	3.83333	2.94872	0.0847527

### Sheet: AMPAtoNMDA FR Stats
Table Analyzed	AMPA&NMDA EPSC Failure Rate				Šídák's multiple comparisons test	Mean Diff.	95.00% CI of diff.	Below threshold?	Summary	Adjusted P Value
Mixed-effects model (REML)	Matching: Both factors				AMPA FR - NMDA FR
Assume sphericity?	No				CS	26.97	3.058 to 50.89	Yes	*	0.0302
Alpha	0.05				SD	2.622	-11.36 to 16.61	No	ns	0.9159
					RS	21.57	8.775 to 34.36	Yes	**	0.0035
Fixed effects (type III)	P value	P value summary	Statistically significant (P < 0.05)?	F (DFn, DFd)
Sleep condition	0.374	ns	No	F (1.367, 9.568) = 0.9888
Receptor Type	0.0009	***	Yes	F (1.000, 7.000) = 30.64
Sleep condition x Receptor Type	0.0308	*	Yes	F (1.742, 8.708) = 5.550
Random effects	SD	Variance
Subject	0	0
Subject x Sleep condition	6.164	38
Subject x Receptor Type	0	0
Residual	10.2	104
Test for normal distribution	AMPA	NMDA
D'Agostino & Pearson test
K2	2.818	5.293
P value	0.2444	0.0709
Passed normality test (alpha=0.05)?	Yes	Yes
P value summary	ns	ns
Number of values	22	22

### Sheet: AMPAtoNMDA FRR-Stats
Kruskal-Wallis test (non-parametric test)
Table Analyzed	Failure Rate ratio from Table1
P value	0.0006
Exact or approximate P value?	Exact
P value summary	***
Do the medians vary signif. (P < 0.05)?	Yes
Number of groups	3
Kruskal-Wallis statistic	12.02
Data summary
Number of treatments (columns)	3
Number of values (total)	22
Number of families	1
Number of comparisons per family	3
Q	0.05
Two-stage linear step-up procedure of Benjamini, Krieger and Yekutieli	Mean rank diff.	Discovery?	q value	Individual P Value
CS vs. SD	-7.714	Yes	0.0105	0.02	A-B
CS vs. RS	3	No	0.128	0.3657	A-C
SD vs. RS	10.71	Yes	0.0013	0.0012	B-C
Test details	Mean rank 1	Mean rank 2	Mean rank diff.	n1	n2
CS vs. SD	9.429	17.14	-7.714	7	7
CS vs. RS	9.429	6.429	3	7	7
SD vs. RS	17.14	6.429	10.71	7	7
