## Supplemental Table 2 for "Sleep need driven oscillation of glutamate synaptic phenotype"

### Sheet: Cell Gene UMI #'s
# Nuclei (median)	Cell Type		MICRO	ASTRO	OLIGO	OPC	EX_L2-3_IT	EX_L4-5_IT	EX_L5_IT	EX_L6_IT	EX_L6b	EX_L5_ET	EX_L5-6_NP	EX_L6_CT	IN_Lamp5	IN_Pvalb	IN_Sncg	IN_Sst	IN_Vip	Endothelial	Pericytes	PVM	VLMC	Total	Avg Total
	CS	CS_A1	301	777	745	221	881	523	444	290	73	363	131	592	88	323	237	212	330	73	29	10	169	6812
		CS_A2	576	1124	1074	299	1333	1000	590	404	76	217	176	825	150	357	301	253	232	118	71	32	288	9496
		CS_A5	615	1238	986	361	2019	1560	906	412	83	388	238	1271	10	471	468	356	15	101	64	29	325	11916
		CS_A6	477	1070	829	284	1690	1282	761	359	71	301	179	894	2	344	336	260	221	73	56	27	308	9824
	SD	SD_A3	652	1083	1201	351	1349	914	592	428	66	281	212	942	77	341	314	282	40	96	57	31	232	9541
		SD_A4	547	1122	997	322	1723	1168	787	436	99	311	238	1030	66	415	380	309	69	46	70	25	287	10447
		SD_A7	752	1333	1175	421	1790	1137	713	490	100	349	208	1063	372	460	402	303	294	125	72	44	427	12030
		SD_A8	548	1041	966	252	1663	1076	695	335	68	339	201	910	4	360	333	257	18	89	67	30	276	9528	9949.25
# Genes (Median)	CELLTYPE		MICRO	ASTRO	OLIGO	OPC	EX_L2-3_IT	EX_L4-5_IT	EX_L5_IT	EX_L6_IT	EX_L6b	EX_L5_ET	EX_L5-6_NP	EX_L6_CT	IN_Lamp5	IN_Pvalb	IN_Sncg	IN_Sst	IN_Vip	Endothelial	Pericytes	PVM	VLMC
	CS	CS_A1	1089	1500	1113	1537	2956	2701	2810	2813	2316	2224	2680	2792.5	2556	2146	2014	2335	2437.5	1126	1060	1112	1401	42719
		CS_A2	1064	1597	1190	1630	3191	2839	3191.5	3041	2395.5	3020.5	3425	2834	3065	2809	2294	2682	2360.5	1249.5	1062	1073.5	1525	47539
		CS_A5	531	786.5	632.5	794	1831	1620.5	1976.5	1806	1367	1743	2403.5	1629	2068	1557	1270.5	1529.5	1520	660	505.5	576	763	27570
		CS_A6	743	1024.5	824	1072	2332	2088	2488	2217	1807	2288	2819	2071.5	2239	2055	1617.5	1903.5	1781	978	761	769	1025	34903
	SD	SD_A3	919.5	1336	989	1408	2936	2767	3105.5	2726	2250.5	2850.5	3345	2580	2917	2519	2081	2387	1929	1205.5	949	988	1441.5	43630
		SD_A4	1205	1586	1265	1557	3016	2781	3104	2879	2276.5	2671	3220	2715.5	2650	2666	2186	2430	2253	1535	1280.5	1268	1591	46135.5
		SD_A7	1169.5	1597	1303	1691	3186.5	3005	3367	3061	2516.5	3102.5	3637	2949	2990.5	2878	2407.5	2718	2467	1334	1240.5	1108	1575	49303.5
		SD_A8	1123	1591	1241	1699.5	3262	2931	3260	3090	2463	3059.5	3435	2926	2433	2866	2370	2699	2401.5	1202	1165	1120.5	1589	47927	42465.9
# UMIs (Median)	CELLTYPE		MICRO	ASTRO	OLIGO	OPC	EX_L2-3_IT	EX_L4-5_IT	EX_L5_IT	EX_L6_IT	EX_L6b	EX_L5_ET	EX_L5-6_NP	EX_L6_CT	IN_Lamp5	IN_Pvalb	IN_Sncg	IN_Sst	IN_Vip	Endothelial	Pericytes	PVM	VLMC
	CS	CS_A1	1441	2444	1657	2733	7716	6784	7226	7018.5	5258	6707	5074	7181	7005.5	4437	4289	5204.5	6328.5	1522	1480	1469.5	2015	94990.5
		CS_A2	1409.5	2750.5	1860	2947	9231	7735.5	9437	8410	8851.5	10680	5661	7688	8946	6838	5287	6635	6104.5	1777	1516	1401	2314.5	117480
		CS_A5	611	1067.5	811	1103	3758	3217.5	4202	3607.5	3899	5780	2338.5	3142	4754	2765	2143.5	2755	2936	783	593.5	663	953	51883
		CS_A6	910	1526.5	1141	1690.5	5508.5	4799	6176	5165	5846	7639	3603	4737.5	5346.5	4272.5	3147	3997	3833	1268	962.5	1002	1378.5	73949
	SD	SD_A3	1169.5	2166	1462	2441	7805	7364.5	8731	6671.5	7686.5	10068	4964.5	6458.5	8657	5832	4462.5	5452.5	4276.5	1683.5	1284	1265	2191.5	102092
		SD_A4	1652	2675.5	1957	2717.5	8451	7583.5	8968	7540.5	7053	8999	5066.5	7165	7407	6535	4959	5745	5401	2304	1874.5	1749	2427	108230
		SD_A7	1578	2716	2103	3172	9369.5	8902	10725	8489.5	9714	11809	6324	8654	9042.5	7451.5	5754	7054	6602.5	1974	1814.5	1471	2426	127146
		SD_A8	1529	2861	2016	3266	10281	8814.5	10254	9190	9781	11067	6206	8720	6554.5	7763.5	5821	7389	6311	1755	1679	1598.5	2531	125388	100145
# DEGs	CELLTYPE		MICRO	ASTRO	OLIGO	OPC	EX_L2-3_IT	EX_L4-5_IT	EX_L5_IT	EX_L6_IT	EX_L6b	EX_L5_ET	EX_L5-6_NP	EX_L6_CT	IN_Lamp5	IN_Pvalb	IN_Sncg	IN_Sst	IN_Vip	Endothelial	Pericytes	PVM	VLMC
	DEG CStoSD	GENES_UP	0	10	0	0	94	65	103	50	10	4	3	49	0	28	12	28	7	0	1	0	0
		GENES_DOWN	4	9	6	6	76	54	50	25	12	4	2	18	0	16	13	28	0	1	2	0	13
		Total	4	19	6	6	170	119	153	75	22	8	5	67	0	44	25	56	7	1	3	0	13
		Gene up					106	50	88	76	32
		Gene dn					97	42	45	50	15
		total					203	92	133	126	47

### Sheet: Stats subtype nuclei X Cond
Table Analyzed (GraphPad Prism, V10.2.0)	Cell subType specific nuclei
Two-way RM ANOVA	Matching: Stacked
Assume sphericity?	No
Alpha	0.05
Source of Variation	% of total variation	P value	P value summary	Significant?	Geisser-Greenhouse's epsilon
Cell subType x Conditon	0.5294	0.9371	ns	No
Cell subType	89.49	<0.0001	****	Yes	0.09487
Conditon	0.3029	0.4943	ns	No
Sample	3.433	<0.0001	****	Yes
ANOVA table	SS	DF	MS	F (DFn, DFd)	P value
Cell subType x Conditon	139697	16	8731	F (16, 96) = 0.5088	P=0.9371
Cell subType	23614255	16	1475891	F (1.518, 9.108) = 86.00	P<0.0001
Conditon	79928	1	79928	F (1, 6) = 0.5294	P=0.4943
Sample	905884	6	150981	F (6, 96) = 8.798	P<0.0001
Residual	1647525	96	17162
Difference between column means
Mean of CS nuclei/cell subType	533.5
Mean of SD nuclei/cell subType	581.9
Difference between means	-48.49
SE of difference	66.64
95% CI of difference	-211.5 to 114.6
Data summary
Number of columns (Conditon)	2
Number of rows (Cell subType)	17
Number of subjects (Sample)	8
Number of missing values	0

### Sheet: Stats UMIperNucleus X condition
Table Analyzed (GraphPad Prism, V10.2.0)	Cell subType specific UMI						Table Analyzed	Cell subType specific UMI
Two-way RM ANOVA	Matching: Stacked						Column B	SD UMIs/nuclei
Assume sphericity?	No						vs.	vs.
Alpha	0.05						Column A	CS UMIs/nuclei
Source of Variation	% of total variation	P value	P value summary	Significant?	Geisser-Greenhouse's epsilon		Wilcoxon matched-pairs signed rank test
subType UMI/Nucleus x Condition(CSvsSD)	2.147	0.0004	***	Yes			P value	<0.0001
UMI/nucleus (subType)	69.83	<0.0001	****	Yes	0.1646		Exact or approximate P value?	Exact
Condition(CSvsSD)	9.45	0.0934	ns	No			P value summary	****
Sample	14.28	<0.0001	****	Yes			Significantly different (P < 0.05)?	Yes
							One- or two-tailed P value?	Two-tailed
ANOVA table	SS	DF	MS	F (DFn, DFd)	P value		Sum of positive, negative ranks	153.0 , 0.000
UMI/Nucleus(subType) x Condition(CSvsSD)	22332385	16	1395774	F (16, 96) = 3.004	P=0.0004		Sum of signed ranks (W)	153
Nucleus subType	726388265	16	45399267	F (2.633, 15.80) = 97.69	P<0.0001		Number of pairs	17
Condition(CSvsSD)	98304205	1	98304205	F (1, 6) = 3.969	P=0.0934		Number of ties (ignored)	0
Sample	148590121	6	24765020	F (6, 96) = 53.29	P<0.0001
Residual	44612623	96	464715				Median of differences
							Median	1762
Difference between column means
Mean of CS UMIs/nuclei	4665						How effective was the pairing?
Mean of SD UMIs/nuclei	6365						rs (Spearman)	0.9608
Difference between means	-1700						P value (one tailed)	<0.0001
SE of difference	853.5						P value summary	****
95% CI of difference	-3789 to 387.9						Was the pairing significantly effective?	Yes
Data summary
Number of columns (Condition(CSvsSD))	2
Number of rows (Cell subType)	17
Number of subjects (Sample)	8
Number of missing values	0

### Sheet: P(H|E)
# Genes (Median)
CELLTYPE	CS				SD						P(H|E)
	CS_A1	CS_A2	CS_A5	CS_A6	SD_A3	SD_A4	SD_A7	SD_A8	Avg all samples	DEGtype	DEGtype/GENEtype	DEGtype/DEGall
MICRO	1089	1064	531	743	919.5	1205	1169.5	1123	980.5	4	0.00407955	0.00508906
ASTRO	1500	1597	786.5	1024.5	1336	1586	1597	1591	1377.25	19	0.0137956	0.024173
OLIGO	1113	1190	632.5	824	989	1265	1303	1241	1069.69	6	0.00560911	0.00763359
OPC	1537	1630	794	1072	1408	1557	1691	1699.5	1423.56	6	0.00421478	0.00763359
EX_L2-3_IT	2956	3191	1831	2332	2936	3016	3186.5	3262	2838.81	170	0.0598842	0.216285
EX_L4-5_IT	2701	2839	1620.5	2088	2767	2781	3005	2931	2591.56	119	0.0459182	0.151399
EX_L5_IT	2810	3191.5	1976.5	2488	3105.5	3104	3367	3260	2912.81	153	0.0525266	0.194656
EX_L6_IT	2813	3041	1806	2217	2726	2879	3061	3090	2704.12	75	0.0277354	0.0954198
EX_L6b	2224	3020.5	1743	2288	2850.5	2671	3102.5	3059.5	2619.88	22	0.00839735	0.0279898
EX_L5_ET	2680	3425	2403.5	2819	3345	3220	3637	3435	3120.56	8	0.00256364	0.0101781
EX_L5-6_NP	2316	2395.5	1367	1807	2250.5	2276.5	2516.5	2463	2174	5	0.00229991	0.00636132
EX_L6_CT	2792.5	2834	1629	2071.5	2580	2715.5	2949	2926	2562.19	67	0.0261495	0.0852417
IN_Lamp5	2556	3065	2068	2239	2917	2650	2990.5	2433	2614.81	0	0	0
IN_Pvalb	2146	2809	1557	2055	2519	2666	2878	2866	2437	44	0.018055	0.0559796
IN_Sncg	2014	2294	1270.5	1617.5	2081	2186	2407.5	2370	2030.06	25	0.0123149	0.0318066
IN_Sst	2335	2682	1529.5	1903.5	2387	2430	2718	2699	2335.5	56	0.0239777	0.0712468
IN_Vip	2437.5	2360.5	1520	1781	1929	2253	2467	2401.5	2143.69	7	0.0032654	0.00890585
								sum=	37936	786	DEGall	1
Endothelial	1126	1249.5	660	978	1205.5	1535	1334	1202	1161.25	1	0.000861141
Pericytes	1060	1062	505.5	761	949	1280.5	1240.5	1165	1002.94	3	0.00299121
PVM	1112	1073.5	576	769	988	1268	1108	1120.5	1001.88	0	0		cl
VLMC	1401	1525	763	1025	1441.5	1591	1575	1589	1363.81	13	0.0095321

### Sheet: DEG type & subtype distribution
type	DEG fraction			subtype	DEG fraction
Glia	0.0445293			MICRO	0.00508906
ExIT	0.685751			ASTRO	0.024173
ExnonIT	0.101781			OLIGO	0.00763359
IN	0.167939			OPC	0.00763359
				EX_L2-3_IT	0.216285
				EX_L4-5_IT	0.151399
				EX_L5_IT	0.194656
				EX_L6_IT	0.0954198
				EX_L6b	0.0279898
				EX_L5_ET	0.0101781
				EX_L5-6_NP	0.00636132
				EX_L6_CT	0.0852417
				IN_Lamp5	0
				IN_Pvalb	0.0559796
				IN_Sncg	0.0318066
				IN_Sst	0.0712468
				IN_Vip	0.00890585
				IN	0.167939
				ExnonIT	0.101781
				ExIT	0.685751
				Glia	0.0445293
				total	1
